# Coralysis enables sensitive identification of imbalanced cell types and states in single-cell data via multi-level integration

**DOI:** 10.1101/2025.02.07.637023

**Authors:** António G.G. Sousa, Johannes Smolander, Sini Junttila, Laura L. Elo

## Abstract

Current state-of-the-art integration methods for single-cell transcriptomics often struggle with imbalanced cell types across heterogeneous datasets, particularly when the datasets include similar but unshared cell types. Here, we introduce Coralysis, an R package featuring a multi-level integration algorithm to overcome these challenges. Coralysis enables sensitive integration, reference-mapping, and cell state identification across single-cell datasets, demonstrating consistent performance across diverse single-cell RNA-seq integration tasks and outperforming state-of-the-art methods when similar cell types are unevenly distributed across batches or completely absent from some datasets. Beyond single-cell transcriptomics, Coralysis enables the integration of rare cell populations from single-cell proteomic assays, such as basophils (0.5%) from whole blood. It also accurately predicts cell type identities across various query-reference scenarios. For instance, it successfully reclassifies CD16+ monocytes and natural killer cells that were previously misclassified as CD14+ monocytes and cytotoxic T cells in peripheral blood mononuclear cells. Finally, a key feature of Coralysis is its ability to provide probability scores that enable identifying both transient and steady cell states along with their differential expression programs. Overall, Coralysis facilitates the study of subtle biological variation and its dynamics by improving the integration of imbalanced cell types and states, enabling a more faithful representation of the cellular landscape in complex single-cell experiments.
