## Supplementary Table 1 for "Coralysis enables sensitive identification of imbalanced cell types and states in single-cell data via multi-level integration"

K	cluster	coeff	gene
1	1	0.496705268343968	BLVRB
1	1	0.352312605990767	FGFBP2
1	1	0.296444274048656	CD79A
1	1	0.265463603597999	PYCARD
1	1	0.242700006910117	CTSS
1	1	0.232788945736725	SAT1
1	1	0.232639055272856	CD79B
1	1	0.218198345582391	FKBP1A
1	1	0.204769289110932	HLA-DQB1
1	1	0.200912250119048	GZMB
2	1	0.741744372518073	MS4A1
2	1	0.401461786894406	CD79B
2	1	0.377546695726997	TCL1A
2	1	0.352942295920088	CD79A
2	1	0.22777573558117	LINC00926
2	1	0.188317708354748	HLA-DMB
2	1	0.133962101780111	HLA-DPA1
2	1	0.114836107821602	HLA-DRA
2	1	0.107471395949506	HLA-DPB1
2	1	0.105385984236816	HLA-DQB1
2	2	0.448744485833974	CFP
2	2	0.407682627801383	CFD
2	2	0.352136084229071	TYMP
2	2	0.259040287848662	AIF1
2	2	0.258143931881745	FCN1
2	2	0.237436729616173	S100A8
2	2	0.222118594868879	SAT1
2	2	0.220875606362975	LST1
2	2	0.171696218175925	CST3
2	2	0.168746303819585	CSTA
2	3	0.55423726146832	LYAR
2	3	0.525607536678661	APMAP
2	3	0.486194344466395	GZMB
2	3	0.351403398497459	FGFBP2
2	3	0.348335657845794	CMC1
2	3	0.294125617672814	CCL5
2	3	0.28029757980863	GZMH
2	3	0.273383594879149	CTSW
2	3	0.243328080999489	XCL2
2	3	0.234582022705134	GZMM
2	4	0.465935134155557	LEF1
2	4	0.449814798889765	IL7R
2	4	0.314720629160467	LDHB
2	4	0.283523718414835	NOSIP
2	4	0.229806277521184	LDLRAP1
2	4	0.17880180763599	LTB
2	4	0.154761797590624	NPM1
2	4	0.149458642230246	SPOCK2
2	4	0.145212639560576	IL32
2	4	0.138139917065972	CD3D
3	1	2.04955171553636	TNFRSF13B
3	1	1.96731440512785	AL928768.3
3	1	0.923906469443003	ITM2C
3	1	0.82728392079558	SPIB
3	1	0.800463314766073	SMARCB1
3	1	0.782873323209039	LILRA4
3	1	0.533798843703718	MZB1
3	1	0.292954995340667	BANK1
3	1	0.285645937299678	CCDC50
3	1	0.24665666571666	GPR183
3	2	1.07148788524945	TCL1A
3	2	0.992389205964618	FCER2
3	2	0.652715856014028	IL4R
3	2	0.537845143126405	LINC00926
3	2	0.51364194619272	HVCN1
3	2	0.188738318398557	CD72
3	2	0.169140252207077	HLA-DPA1
3	2	0.119266787192136	CD37
3	2	0.106620371962603	HLA-DRB5
3	2	0.0877607189356006	CD79B
3	3	0.919787296205735	S100A12
3	3	0.911422291298047	CD14
3	3	0.62724238401687	S100A8
3	3	0.497540674463138	S100A9
3	3	0.224282342049847	LYZ
3	3	0.149049281825267	GPX1
3	3	0.123889155310067	LGALS2
3	4	0.91344806087208	IFI30
3	4	0.616636310995633	HCK
3	4	0.478756197661102	LGALS9
3	4	0.439037965929522	TIMP1
3	4	0.357427019888358	SPI1
3	4	0.298149263787512	IFITM3
3	4	0.277204066647809	CSTB
3	4	0.253575386733595	CPVL
3	4	0.238973342956168	FCER1A
3	4	0.237565188761736	HLA-DQA1
3	5	2.33687145326844	KLRC1
3	5	0.802547523684743	DUSP2
3	5	0.769422388212598	GZMK
3	5	0.594839113864979	GZMH
3	5	0.478033123035687	GZMM
3	5	0.345066156540861	CKLF
3	5	0.341475604052429	CST7
3	5	0.261740691091753	CMC1
3	5	0.249462696441879	NKG7
3	5	0.236762626477808	XCL2
3	6	1.36808592515971	KLRF1
3	6	0.971299892620417	SPON2
3	6	0.540947224393678	KLRD1
3	6	0.444041192566814	FCGR3A
3	6	0.333364190648693	FGFBP2
3	6	0.266228390214995	PRF1
3	6	0.214960241596314	GZMB
3	6	0.197139746094628	FCRL6
3	6	0.187683441311602	APOBEC3G
3	6	0.148586107730024	CMC1
3	7	1.46453204821371	NSG1
3	7	1.03973346464251	ITGB1
3	7	0.909008560128938	LYAR
3	7	0.40708381193112	GBP2
3	7	0.369551491021072	NCR3
3	7	0.342004875852692	ANXA2
3	7	0.32331044443847	CCL5
3	7	0.29149756952306	LTB
3	7	0.249828904417472	IL32
3	7	0.243017006358617	IL7R
3	8	0.723874737298795	LEF1
3	8	0.644699654661639	CCR7
3	8	0.410890024219789	SELL
3	8	0.319855615458584	TCF7
3	8	0.246539797084044	CD3D
3	8	0.233891222269138	LDHB
3	8	0.139285186516983	JUN
3	8	0.116315369130563	CD3E
3	8	0.111735845096132	CD7
3	8	0.100782878487646	MAL
4	1	2.28774112689036	TNFRSF13B
4	1	1.33755812542096	ARHGAP24
4	1	1.00978291509029	BANK1
4	1	0.620765658320943	MS4A1
4	1	0.288371390046141	CD79A
4	1	0.282265127293927	CD79B
4	1	0.0977089446040528	HLA-DPB1
4	1	0.0939797580342237	HLA-DRA
4	1	0.0898657935955557	LTB
4	1	0.0725325611824001	RP5-887A10.1
4	2	0.986320643679413	ITM2C
4	2	0.940982764484274	MZB1
4	2	0.604465775270503	LILRA4
4	2	0.364370353294538	IRF7
4	2	0.313682037268388	SERPINF1
4	2	0.188874229951924	SEC11C
4	2	0.14716931438411	DERL3
4	2	0.14175454345761	XBP1
4	2	0.0789456373660281	HERPUD1
4	3	2.20590439221881	PPP1R14A
4	3	0.885536535351205	CD72
4	3	0.321448000760786	TCL1A
4	3	0.13316673610905	SPIB
4	3	0.0841572565879009	MS4A1
4	3	0.0757008118180355	FCRL5
4	3	0.0421841513436183	HLA-DPB1
4	4	1.66473894654557	FCER2
4	4	0.729279314669641	IL4R
4	4	0.572277863691958	TCL1A
4	4	0.54240203632138	LINC00926
4	4	0.342010638004837	MS4A1
4	4	0.186434677051534	HVCN1
4	4	0.184388329798477	HLA-DMA
4	4	0.171222493167264	EAF2
4	4	0.114062048146783	RP11-693J15.5
4	4	0.111544719270163	HLA-DQB1
4	5	0.90126731082198	CPVL
4	5	0.86725522547042	APOBEC3A
4	5	0.847427543366715	YBX3
4	5	0.690933408777548	LGALS2
4	5	0.595424653008392	CCL3L3
4	5	0.540157540770469	MS4A6A
4	5	0.482359908805521	PID1
4	5	0.36138436345563	IFITM3
4	5	0.359913926726596	MARCKS
4	5	0.354343155372851	ODF3B
4	6	1.0659482720482	S100A12
4	6	0.507406312305893	S100A8
4	6	0.483210319748078	RBP7
4	6	0.360490537565363	S100A9
4	6	0.194111238399023	VCAN
4	6	0.192178032036159	TYROBP
4	6	0.175798391799547	GPX1
4	6	0.169672614809715	LYZ
4	6	0.146749769382097	FCN1
4	6	0.101701386485289	LGALS1
4	7	1.87264633218573	FCER1A
4	7	0.439370809204944	ALDH2
4	7	0.417140604408792	CD1C
4	7	0.260928434838477	AP1S2
4	7	0.183173682634965	HLA-DQA1
4	7	0.155312068630402	CLEC10A
4	7	0.134835124113499	HLA-DQB1
4	7	0.10475790503562	CST3
4	7	0.0923089959174406	LYZ
4	7	0.0581183202383399	HLA-DPB1
4	8	0.94489856690198	MS4A7
4	8	0.898375228398709	FCGR3A
4	8	0.582685508060445	CDKN1C
4	8	0.40332722614149	RHOC
4	8	0.227886681360196	IFITM3
4	8	0.194308491817282	SERPINA1
4	8	0.13983259853715	LST1
4	8	0.122110606355781	AIF1
4	8	0.108142018901527	LYN
4	8	0.0654212753554956	COTL1
4	9	1.05718667200548	XCL1
4	9	0.473710344052678	GNLY
4	9	0.414030621614947	CD63
4	9	0.366564605490057	SELL
4	9	0.336725868397819	KLRD1
4	9	0.195912823093596	GZMK
4	9	0.172996888690849	CTSW
4	9	0.145948732715381	HOPX
4	9	0.12040359316117	CMC1
4	9	0.0279329347406771	DUSP2
4	10	0.932161434008533	GZMH
4	10	0.716374486413571	DUSP2
4	10	0.454670183514382	KLRG1
4	10	0.398865680738667	GZMK
4	10	0.350149372104981	KLRC1
4	10	0.330221341427857	CCL5
4	10	0.319738988998565	CST7
4	10	0.283015247376856	CD3D
4	10	0.258139244020424	CMC1
4	10	0.229109949818345	GZMM
4	11	0.582388846929041	MIDN
4	11	0.529487781850568	GZMH
4	11	0.399540893825886	SLC9A3R1
4	11	0.390972548224279	FLNA
4	11	0.285202867401968	C15orf57
4	11	0.203160656620754	KLRD1
4	11	0.137108285555749	PCSK7
4	11	0.092567921468228	S1PR5
4	11	0.0502121147273388	SRSF7
4	12	0.855976335673519	SPON2
4	12	0.75599539518614	KLRF1
4	12	0.428432511999466	FCGR3A
4	12	0.382475797013292	CCL3
4	12	0.327299216919422	IGFBP7
4	12	0.30237406870721	RHOC
4	12	0.255450419087762	GZMB
4	12	0.204225402459699	CLIC3
4	12	0.169131394499222	PRF1
4	12	0.153980905667501	CST7
4	13	1.70310989381267	NCR3
4	13	0.964983477363225	GZMK
4	13	0.644209543549273	KLRB1
4	13	0.501916345637383	SLC4A10
4	13	0.206267803863458	IL7R
4	13	0.110737496754395	LTB
4	13	0.0464428130997298	CCL5
4	13	0.0424303271428085	ID2
4	13	0.0247674739300991	ALOX5AP
4	13	0.0111533021283068	KLRG1
4	14	1.81466446633951	NSG1
4	14	1.76199437329606	ZNF683
4	14	0.717889454855666	CCL5
4	14	0.527088243223634	NELL2
4	14	0.498839428619382	C12orf75
4	14	0.481737137078879	LYAR
4	14	0.427364149820007	CD8A
4	14	0.363419486439443	CXCR3
4	14	0.26973389029378	BIN1
4	14	0.23397029451987	CD8B
4	15	1.03100723099769	MAL
4	15	0.942453966162123	TRAT1
4	15	0.57417897529367	CD2
4	15	0.559733440224658	ITGB1
4	15	0.247694910215196	ITM2A
4	15	0.247117544036606	LDHB
4	15	0.199122411759244	AES
4	15	0.179693323710964	ANXA1
4	15	0.169617096512215	IL32
4	15	0.162405637008479	IL7R
4	16	1.7254657234292	CD8B
4	16	0.954291035090126	RP11-291B21.2
4	16	0.855477531701976	CD8A
4	16	0.148369047408597	NELL2
4	16	0.105120590863822	C6orf48
4	16	0.060417349044995	CD7
4	16	0.00141534053207658	RPS27A
